# Building Trust in Deep Learning-based Immune Response Predictors with Interpretable Explanations

**DOI:** 10.1101/2023.05.02.539109

**Authors:** Piyush Borole, Ajitha Rajan

## Abstract

The ability to predict whether a peptide will get presented on Major Histocompatibility Complex (MHC) class I molecules has profound implications in designing vaccines. Numerous deep learning-based predictors for peptide presentation on MHC class I molecules exist with high levels of accuracy. However, these MHC class I predictors are treated as black-box functions, providing little insight into their decision making. To build turst in these predictors, it is crucial to understand the rationale behind their decisions with human-interpretable explanations. We present MHCXAI, eXplainable AI (XAI) techniques to help interpret the outputs from MHC class I predictors in terms of input peptide features. In our experiments, we explain the outputs of four state-of-the-art MHC class I predictors over a large dataset of peptides and MHC alleles. Additionally, we evaluate the reliability of the explanations by comparing against ground truth and checking their robustness. MHCXAI seeks to increase understanding of deep learning-based predictors in the immune response domain and build trust with validated explanations
