## Supplemental Table 1 for "Building Trust in Deep Learning-based Immune Response Predictors with Interpretable Explanations"

### Sheet: Supplementary Table 1
Supplementary Table 1: AUROC scores per allele for all investigated MHC class I predictors
MHC allele	MHCflurry-BA	MHCflurry-PS	MHCfovea	TransPHLA	NetMHCpan-BA	NetMHCpan-EL
HLA-B*57:03	0.986222	0.985584	0.988639	0.97702	0.967396	0.972593
HLA-B*38:01	0.993549	0.99541	0.992173	0.98534	0.986984	0.989255
HLA-B*13:01	0.988364	0.991745	0.975032	0.955661	0.938	0.96869
HLA-C*04:01	0.944038	0.964537	0.941652	0.965275	0.936496	0.951714
HLA-B*15:02	0.983693	0.986321	0.986182	0.971488	0.963857	0.976257
HLA-A*34:01	0.990893	0.993862	0.986755	0.967097	0.93982	0.972626
HLA-B*27:03	0.955182	0.95098	0.95098	0.970588	0.915966	0.981793
HLA-B*58:02	0.983372	0.985417	0.986523	0.96497	0.944229	0.954827
HLA-B*14:01	0.990132	0.993421	0.990132	0.934211	0.976974	0.986842
HLA-B*51:01	0.896613	0.959026	0.943411	0.972065	0.8227	0.848187
HLA-A*69:01	0.993548	0.992855	0.996027	0.986093	0.997412	0.996391
HLA-B*35:01	0.977168	0.980787	0.979869	0.972922	0.969172	0.970559
HLA-B*40:02	0.97331	0.975289	0.975702	0.953657	0.948974	0.954678
HLA-B*15:01	0.990331	0.991285	0.991286	0.981311	0.96981	0.984066
HLA-B*73:01	0.988947	0.988051	0.988798	0.992233	0.997311	0.995967
HLA-B*40:06	0.990417	0.992165	0.991614	0.980636	0.982303	0.983496
HLA-B*39:01	0.994324	0.992937	0.992322	0.988088	0.989076	0.990466
HLA-B*41:01	0.994996	0.98749	0.994996	0.993536	0.997915	1
HLA-B*27:06	0.916667	0.841049	0.780093	0.91358	0.60108	0.600309
HLA-B*56:01	0.976108	0.980682	0.977176	0.963022	0.959053	0.962978
HLA-B*15:18	0.990291	0.989326	0.993784	0.98909	0.988083	0.995038
HLA-A*30:02	0.987641	0.986714	0.957964	0.961831	0.946827	0.951306
HLA-C*07:01	0.952051	0.971582	0.958386	0.964278	0.945431	0.945824
HLA-A*29:02	0.974166	0.97139	0.976409	0.97106	0.918525	0.925948
HLA-A*68:02	0.957408	0.967943	0.969604	0.952659	0.908076	0.94438
HLA-B*18:03	0.960227	0.982955	0.974432	0.960227	0.933239	0.948864
HLA-C*08:02	0.973234	0.982479	0.977226	0.974303	0.960595	0.968468
HLA-A*24:07	0.993417	0.994021	0.995195	0.985992	0.982306	0.988702
HLA-C*06:02	0.965456	0.974766	0.964676	0.956555	0.940396	0.946452
HLA-B*49:01	0.991586	0.991683	0.990741	0.98296	0.982864	0.98546
HLA-B*37:01	0.981295	0.985777	0.933639	0.961171	0.957127	0.968009
HLA-A*02:07	0.983454	0.983873	0.986271	0.974006	0.960363	0.974284
HLA-A*02:20	0.989629	0.991436	0.993565	0.989431	0.976114	0.99328
HLA-B*15:11	0.990129	0.988484	0.988417	0.988383	0.96238	0.980426
HLA-B*35:08	0.975633	0.980571	0.976714	0.97812	0.979652	0.976462
HLA-B*15:09	1	1	1	1	1	1
HLA-B*27:05	0.966917	0.975966	0.980574	0.95077	0.876833	0.87863
HLA-B*52:01	0.977611	0.979453	0.981262	0.9603	0.93905	0.961308
HLA-B*44:03	0.992071	0.991981	0.994459	0.989139	0.981851	0.989689
HLA-C*02:02	0.953794	0.977753	0.960409	0.962003	0.926171	0.947781
HLA-C*12:03	0.974781	0.986259	0.980169	0.958683	0.954905	0.966638
HLA-A*24:03	1	1	1	0.99359	1	1
HLA-B*40:01	0.987024	0.987569	0.988453	0.971948	0.966877	0.976491
HLA-B*15:03	0.987459	0.990302	0.988556	0.944756	0.968439	0.982448
HLA-B*18:01	0.964119	0.975291	0.975395	0.935854	0.902265	0.929261
HLA-C*03:04	0.977442	0.988255	0.979805	0.976466	0.976256	0.979802
HLA-B*27:07	1	1	1	1	1	1
HLA-A*33:01	0.992393	0.994419	0.988495	0.971376	0.97273	0.980095
HLA-B*46:01	0.983206	0.985248	0.986344	0.954964	0.948066	0.957953
HLA-B*08:01	0.982358	0.981401	0.986353	0.951095	0.930403	0.973537
HLA-A*66:01	0.988346	0.989486	0.988275	0.970349	0.968509	0.974793
HLA-B*55:01	0.992931	0.995262	0.99241	0.98216	0.982827	0.988724
HLA-A*11:01	0.976242	0.978869	0.977101	0.966314	0.939993	0.946135
HLA-A*31:01	0.991672	0.991516	0.993996	0.982636	0.982738	0.986482
HLA-B*54:01	0.960523	0.961114	0.975708	0.937053	0.916521	0.920267
HLA-A*26:03	1	1	1	0.941176	1	1
HLA-A*11:02	0.991267	0.993454	0.992	0.981846	0.975885	0.978796
HLA-B*57:01	0.976562	0.97909	0.982217	0.973692	0.944878	0.956757
HLA-C*03:02	0.989088	0.991882	0.989055	0.969712	0.979876	0.980355
HLA-B*35:03	0.991061	0.991966	0.99162	0.986557	0.98625	0.988966
HLA-A*36:01	0.982365	0.983969	0.952039	0.934589	0.911538	0.916396
HLA-A*32:01	0.984463	0.98961	0.985372	0.97579	0.959963	0.97361
HLA-C*05:01	0.98136	0.983948	0.985486	0.966695	0.952357	0.965677
HLA-A*02:03	0.988131	0.989961	0.990823	0.978981	0.974137	0.979448
HLA-A*02:11	0.98283	0.987321	0.986347	0.972928	0.946578	0.968152
HLA-A*02:01	0.958155	0.967771	0.961933	0.950381	0.873981	0.920761
HLA-C*04:03	0.98721	0.988292	0.974815	0.977547	0.973523	0.977614
HLA-A*33:03	0.992465	0.99553	0.992024	0.979522	0.979795	0.984303
HLA-A*30:01	0.974294	0.981738	0.970971	0.943673	0.918505	0.933325
HLA-C*07:04	0.958818	0.977904	0.952343	0.941662	0.908552	0.930036
HLA-B*27:04	0.991311	0.995002	0.991512	0.987651	0.966275	0.985618
HLA-A*68:01	0.987044	0.988939	0.986305	0.97095	0.965133	0.97263
HLA-B*39:06	0.991215	0.983322	0.991679	0.989437	0.984617	0.98857
HLA-B*13:02	0.986848	0.988994	0.984801	0.980424	0.973952	0.984272
HLA-B*39:24	0.999673	0.999018	0.999182	0.992145	0.991818	0.999509
HLA-B*55:02	0.992607	0.996312	0.993793	0.980794	0.984795	0.989713
HLA-A*03:01	0.977573	0.975576	0.9817	0.966812	0.94827	0.956883
HLA-B*45:01	0.986727	0.989802	0.986863	0.979612	0.973362	0.974878
HLA-A*26:02	0.95	0.954167	0.983333	0.991667	0.9	0.895833
HLA-C*17:01	0.98463	0.987667	0.987766	0.958981	0.969415	0.973536
HLA-A*01:01	0.94689	0.975402	0.955716	0.950219	0.854159	0.892373
HLA-B*44:02	0.990279	0.990896	0.991048	0.990121	0.984746	0.991632
HLA-C*16:01	0.960627	0.973988	0.953573	0.939395	0.915093	0.927837
HLA-B*27:02	1	1	1	1	1	1
HLA-A*34:02	0.987142	0.990866	0.987257	0.970669	0.95856	0.968086
HLA-A*80:01	0.916667	0.944444	0.916667	0.958333	0.916667	0.916667
HLA-B*07:04	0.992163	0.99441	0.989901	0.980924	0.979236	0.986012
HLA-C*15:02	0.981877	0.98821	0.984825	0.973453	0.972226	0.978315
HLA-B*50:01	0.987071	0.987914	0.990507	0.980211	0.982023	0.98168
HLA-A*02:04	0.977672	0.978358	0.97761	0.963122	0.952606	0.959743
HLA-C*12:02	0.985228	0.98866	0.989084	0.940562	0.936919	0.94998
HLA-B*07:02	0.978981	0.980162	0.983759	0.973185	0.963723	0.969172
HLA-A*26:01	0.986227	0.986996	0.987752	0.973832	0.970579	0.973503
HLA-A*23:01	0.977252	0.979911	0.977665	0.960747	0.947778	0.956206
HLA-B*42:01	0.991504	0.993843	0.99071	0.962956	0.982633	0.988019
HLA-A*24:02	0.975523	0.981199	0.97782	0.958626	0.911137	0.942012
HLA-C*14:03	0.992352	0.994504	0.991503	0.973135	0.987348	0.987429
HLA-C*07:02	0.97506	0.984846	0.978994	0.967522	0.951447	0.966624
HLA-A*02:02	0.988596	0.992224	0.990701	0.980611	0.977236	0.985737
HLA-B*14:02	0.978159	0.985716	0.980628	0.97814	0.973662	0.978852
HLA-C*03:03	0.959462	0.970395	0.942153	0.911809	0.904343	0.91151
HLA-A*02:05	0.978685	0.98636	0.980875	0.975558	0.95942	0.980963
HLA-B*53:01	0.994335	0.995154	0.99423	0.98287	0.978955	0.980014
HLA-A*02:17	0.965517	0.896552	0.896552	1	0.931034	0.931034
HLA-B*38:02	0.993616	0.99482	0.99029	0.977914	0.979424	0.982903
HLA-A*02:06	0.981513	0.988543	0.982896	0.976567	0.952574	0.976979
HLA-A*74:01	0.990219	0.99247	0.992604	0.971849	0.970851	0.971985
HLA-B*35:07	0.994608	0.995441	0.995892	0.986832	0.989917	0.991903
HLA-B*58:01	0.986528	0.987073	0.986421	0.970842	0.96331	0.964849
HLA-A*25:01	0.967295	0.963194	0.974476	0.938401	0.938348	0.947688
HLA-C*14:02	0.984022	0.988216	0.985788	0.960928	0.976032	0.977117
HLA-B*15:17	0.992435	0.994588	0.989574	0.968782	0.980298	0.986332
HLA-B*15:10	0.995843	0.996455	0.993063	0.986198	0.992747	0.9942
HLA-C*01:02	0.984919	0.983655	0.987471	0.972193	0.973897	0.977534
HLA-C*08:01	0.984185	0.988339	0.960211	0.952854	0.953355	0.960156
