## Supplemental Table 1 for "Building Trust in Deep Learning-based Immune Response Predictors with Interpretable Explanations"

### Sheet: Supplementary Table 2
Supplementary Table 2: AUPRC scores per allele for all the investigate MHC class I predictors
MHC allele	MHCflurry-BA	MHCflurry-PS	MHCfovea	TransPHLA	NetMHCpan-BA	NetMHCpan-EL
HLA-B*57:03	0.816928	0.828761	0.824833	0.763281	0.79779	0.820302
HLA-B*38:01	0.918395	0.948284	0.879144	0.874408	0.883402	0.918145
HLA-B*13:01	0.676992	0.804971	0.547131	0.544463	0.475684	0.580252
HLA-C*04:01	0.64359	0.78127	0.647202	0.791975	0.717263	0.740566
HLA-B*15:02	0.753129	0.819247	0.785373	0.68587	0.702062	0.804865
HLA-A*34:01	0.818419	0.89998	0.764635	0.568638	0.631676	0.749807
HLA-B*27:03	0.844296	0.799401	0.685488	0.750425	0.770489	0.826276
HLA-B*58:02	0.698585	0.792293	0.812623	0.643412	0.661676	0.626811
HLA-B*14:01	0.989857	0.992851	0.989857	0.914993	0.976448	0.985821
HLA-B*51:01	0.52812	0.632954	0.585992	0.701433	0.57967	0.571933
HLA-A*69:01	0.988572	0.988524	0.993218	0.972934	0.995476	0.994209
HLA-B*35:01	0.907483	0.933014	0.909139	0.914771	0.907337	0.919319
HLA-B*40:02	0.699961	0.788125	0.736021	0.67519	0.608136	0.718798
HLA-B*15:01	0.846916	0.890028	0.87167	0.806222	0.778654	0.867223
HLA-B*73:01	0.972214	0.975507	0.976257	0.985718	0.9954	0.991906
HLA-B*40:06	0.840195	0.918063	0.872193	0.770603	0.815771	0.865149
HLA-B*39:01	0.990967	0.988814	0.987923	0.982545	0.983298	0.987035
HLA-B*41:01	0.971634	0.935396	0.9749	0.968725	0.990752	1
HLA-B*27:06	0.133158	0.0820244	0.0992377	0.131815	0.0882028	0.105627
HLA-B*56:01	0.741367	0.854828	0.774355	0.649088	0.722615	0.768834
HLA-B*15:18	0.987595	0.987655	0.992865	0.989748	0.988831	0.996046
HLA-A*30:02	0.777252	0.837683	0.713245	0.581518	0.669008	0.768957
HLA-C*07:01	0.581223	0.74316	0.621297	0.729773	0.623543	0.632487
HLA-A*29:02	0.792075	0.820939	0.798554	0.711928	0.762538	0.776466
HLA-A*68:02	0.711384	0.82131	0.770445	0.735294	0.711326	0.776857
HLA-B*18:03	0.907261	0.949263	0.927383	0.887182	0.893271	0.94992
HLA-C*08:02	0.698366	0.801434	0.730933	0.740812	0.703406	0.735961
HLA-A*24:07	0.886021	0.932579	0.906979	0.779525	0.834622	0.890544
HLA-C*06:02	0.686963	0.799538	0.718058	0.718414	0.658567	0.704115
HLA-B*49:01	0.86606	0.855972	0.876653	0.839219	0.803485	0.878715
HLA-B*37:01	0.717666	0.839147	0.318887	0.780609	0.699768	0.748236
HLA-A*02:07	0.748064	0.808298	0.819359	0.729983	0.78886	0.847626
HLA-A*02:20	0.984867	0.990192	0.992843	0.988021	0.982372	0.994282
HLA-B*15:11	0.989352	0.988094	0.987577	0.988491	0.971457	0.984772
HLA-B*35:08	0.959388	0.970019	0.956101	0.966523	0.965936	0.968996
HLA-B*15:09	1	1	1	1	1	1
HLA-B*27:05	0.675166	0.719246	0.758552	0.573508	0.643167	0.667173
HLA-B*52:01	0.646518	0.720457	0.55813	0.486643	0.477591	0.588675
HLA-B*44:03	0.950387	0.936102	0.960489	0.949662	0.92515	0.96097
HLA-C*02:02	0.628476	0.81548	0.666379	0.778231	0.639347	0.692423
HLA-C*12:03	0.642987	0.827646	0.70205	0.635288	0.654786	0.703711
HLA-A*24:03	1	1	1	0.75	1	1
HLA-B*40:01	0.817131	0.856268	0.848935	0.755585	0.791585	0.842465
HLA-B*15:03	0.789696	0.867028	0.81161	0.481262	0.674011	0.82677
HLA-B*18:01	0.895536	0.917833	0.924115	0.881098	0.874976	0.894722
HLA-C*03:04	0.703581	0.854425	0.735005	0.739002	0.721731	0.75341
HLA-B*27:07	1	1	1	1	1	1
HLA-A*33:01	0.831213	0.910372	0.772136	0.680056	0.790468	0.856342
HLA-B*46:01	0.748323	0.861293	0.801957	0.605721	0.587964	0.655747
HLA-B*08:01	0.967497	0.962123	0.973077	0.941983	0.931111	0.966537
HLA-A*66:01	0.851579	0.908747	0.817931	0.634819	0.741125	0.77145
HLA-B*55:01	0.812686	0.905156	0.813502	0.696331	0.760528	0.83737
HLA-A*11:01	0.656329	0.798952	0.701285	0.652884	0.675474	0.701393
HLA-A*31:01	0.92399	0.934851	0.941953	0.881737	0.928816	0.941733
HLA-B*54:01	0.687337	0.759188	0.751219	0.614532	0.728888	0.713833
HLA-A*26:03	1	1	1	0.666667	1	1
HLA-A*11:02	0.792735	0.924583	0.828626	0.7349	0.793033	0.830826
HLA-B*57:01	0.879421	0.888792	0.897367	0.870164	0.870353	0.888373
HLA-C*03:02	0.802782	0.897012	0.812447	0.652063	0.776832	0.783801
HLA-B*35:03	0.895407	0.922006	0.886175	0.865389	0.89559	0.905952
HLA-A*36:01	0.797354	0.825137	0.756052	0.609779	0.771182	0.787517
HLA-A*32:01	0.758737	0.858459	0.786347	0.710638	0.715675	0.793122
HLA-C*05:01	0.791383	0.867886	0.801589	0.746337	0.747153	0.793305
HLA-A*02:03	0.789236	0.867516	0.82553	0.69108	0.807012	0.824042
HLA-A*02:11	0.71213	0.86566	0.77851	0.663379	0.686247	0.766228
HLA-A*02:01	0.809267	0.858942	0.841926	0.817992	0.771324	0.837751
HLA-C*04:03	0.79095	0.902216	0.560836	0.726084	0.762405	0.814882
HLA-A*33:03	0.781487	0.895826	0.750492	0.659207	0.705612	0.810909
HLA-A*30:01	0.571106	0.781929	0.604421	0.500648	0.478502	0.581798
HLA-C*07:04	0.59936	0.787526	0.532435	0.667944	0.526555	0.567295
HLA-B*27:04	0.986024	0.993243	0.988789	0.984191	0.969233	0.985571
HLA-A*68:01	0.810456	0.867185	0.807839	0.790289	0.774257	0.839911
HLA-B*39:06	0.984636	0.972236	0.986009	0.985727	0.974198	0.981596
HLA-B*13:02	0.80085	0.856047	0.790752	0.795131	0.759386	0.829533
HLA-B*39:24	0.999508	0.998467	0.998791	0.986571	0.982841	0.999254
HLA-B*55:02	0.782491	0.917677	0.823467	0.696245	0.762765	0.83324
HLA-A*03:01	0.879687	0.89167	0.900232	0.867036	0.867516	0.890311
HLA-B*45:01	0.84074	0.912391	0.858399	0.796495	0.838617	0.847162
HLA-A*26:02	0.773626	0.857917	0.905556	0.938095	0.909434	0.876101
HLA-C*17:01	0.717847	0.777418	0.795614	0.584688	0.668016	0.743892
HLA-A*01:01	0.911347	0.947914	0.92294	0.930298	0.871763	0.896431
HLA-B*44:02	0.940923	0.935896	0.956318	0.952937	0.936814	0.95931
HLA-C*16:01	0.494615	0.714232	0.560813	0.579128	0.500233	0.520252
HLA-B*27:02	1	1	1	1	1	1
HLA-A*34:02	0.740164	0.869944	0.780482	0.656769	0.675069	0.735932
HLA-A*80:01	0.125	0.166667	0.125	0.625	0.125	0.125
HLA-B*07:04	0.840781	0.906404	0.795847	0.724101	0.755871	0.847089
HLA-C*15:02	0.700809	0.830035	0.735054	0.66489	0.705355	0.742051
HLA-B*50:01	0.854982	0.904016	0.855274	0.841388	0.86941	0.876564
HLA-A*02:04	0.725926	0.825705	0.741508	0.713665	0.741499	0.795445
HLA-C*12:02	0.758716	0.863846	0.792935	0.555653	0.647578	0.681655
HLA-B*07:02	0.833739	0.860463	0.844436	0.837867	0.836906	0.856789
HLA-A*26:01	0.86698	0.909748	0.866803	0.725336	0.860473	0.863199
HLA-A*23:01	0.831328	0.884065	0.839409	0.723136	0.774664	0.834188
HLA-B*42:01	0.801894	0.900582	0.783273	0.541827	0.748111	0.825423
HLA-A*24:02	0.946701	0.958231	0.952105	0.926982	0.909451	0.935806
HLA-C*14:03	0.84264	0.917579	0.837643	0.737883	0.821531	0.836115
HLA-C*07:02	0.731795	0.832413	0.768075	0.71344	0.691481	0.747048
HLA-A*02:02	0.743513	0.866547	0.777708	0.697977	0.760722	0.834079
HLA-B*14:02	0.729926	0.819908	0.747247	0.755941	0.715799	0.759772
HLA-C*03:03	0.607996	0.733943	0.613695	0.596601	0.5895	0.626831
HLA-A*02:05	0.580773	0.796355	0.650369	0.667184	0.603374	0.744948
HLA-B*53:01	0.882667	0.931069	0.853467	0.736189	0.828595	0.872829
HLA-A*02:17	0.25	0.125	0.125	1	0.166667	0.166667
HLA-B*38:02	0.88384	0.935485	0.844215	0.835184	0.848121	0.87298
HLA-A*02:06	0.654699	0.829047	0.736644	0.689242	0.649701	0.7952
HLA-A*74:01	0.80194	0.841437	0.84809	0.676118	0.774928	0.822981
HLA-B*35:07	0.895492	0.941178	0.90298	0.775127	0.870397	0.91125
HLA-B*58:01	0.849417	0.902857	0.857098	0.78407	0.838516	0.842663
HLA-A*25:01	0.74616	0.837532	0.74095	0.490115	0.65093	0.732543
HLA-C*14:02	0.772899	0.894678	0.773219	0.673385	0.78095	0.75405
HLA-B*15:17	0.832485	0.897218	0.741457	0.595685	0.752728	0.785641
HLA-B*15:10	0.92913	0.954955	0.880667	0.787656	0.908733	0.929958
HLA-C*01:02	0.757448	0.726349	0.758283	0.644159	0.725701	0.741519
HLA-C*08:01	0.7584	0.841359	0.494137	0.633221	0.681536	0.707692
