## Supplemental Table 3 for "Building Trust in Deep Learning-based Immune Response Predictors with Interpretable Explanations"

### Sheet: Supplementary Table 3
Supplementary Table 3: PDB structures list used to generate ground truth using BAlaS
Peptide_seq	Allele	PDB	Peptide_length	Resolution
GRFAAAIAK	B2709	1k5n	9	1.09
GLCTLVAML	A0201	3mre	9	1.1
QATQEVKNW	B5301	7r7w	9	1.17
RPQVPLRPM	B4201	4u1m	9	1.18
RRRWHRWRL	B2709	3czf	9	1.2
GRLNAPIKV	B2705	6y26	9	1.2
FEDLRVLSF	B1801	6mt3	9	1.21
GRLNQPIKV	B2705	6y2a	9	1.25
GRLNEPIKV	B2709	6y29	9	1.28
VLHDDLLEA	A0201	3d25	9	1.3
FEDLRVLSF	B3701	6mt6	9	1.31
LLLDRLNQL	A0201	7kgq	9	1.34
ISPRTLDAW	B5703	2bvp	9	1.35
ATIGTAMYK	A1101	6joz	9	1.35
GRLNQPIKV	B2709	6y2b	9	1.37
TPQDLNTML	B4201	4u1j	9	1.38
GRLNAPIKV	B2709	6y27	9	1.38
NLVPMVHTV	A0201	3mrb	9	1.4
GMSRIGMEV	A0201	7kgp	9	1.4
GILGFVFTL	A0201	1oga	9	1.4
ELKRKMIYM	B0801	4qrs	9	1.4
RRRWHRWRL	B2705	2a83	9	1.4
ELRARQECY	B1502	6vb2	9	1.41
LRNQSVFNF	B2705	6pyj	9	1.44
RRKWRRWHL	B2705	5ib2	9	1.44
IPFAMQMAY	B3501	7m8u	9	1.45
KTFPPTEPK	A1101	1x7q	9	1.45
NSASFSTFK	A1101	7m8t	9	1.5
AIFQSSMTK	A3001	6j1w	9	1.5
KLVVVAVGV	A0201	6o4z	9	1.5
YFSPIRVTF	A2402	7jyv	9	1.51
LRNQSVFNF	B2703	6pz5	9	1.53
YLEPAPVTA	A0201	5eu5	9	1.54
FEDLRVSSF	B3701	6mt4	9	1.55
RRRWRRLTV	B2705	1uxs	9	1.55
SLYNTIATL	A0201	5nmh	9	1.55
FEDLRLLSF	B3701	6mt5	9	1.55
KLVVGAVGV	A0201	6o4y	9	1.58
TPQDLNTML	B0702	4u1h	9	1.59
SLYNTVATL	A0201	2v2w	9	1.6
EEFGRAFSF	B4402	1m6o	9	1.6
RRKWRRWHL	B2704	5def	9	1.6
NLVPMVATV	A0201	3gso	9	1.6
LLYGFVNYI	A0201	3pwn	9	1.6
SLFNTVATL	A0201	2v2x	9	1.6
EEYLKAWTF	B4402	3kpm	9	1.6
QASQEVKNW	B5301	7r7v	9	1.6
QATQEVKNW	B5701	7r7y	9	1.6
LSSPVTKSF	B5703	6v2q	9	1.6
RPPIFIRRL	B0702	5wmo	9	1.62
KVAEIVHFL	A0201	3v5h	9	1.63
LSSPVTKSW	B5801	5vwh	9	1.65
SLLMWITQL	A0201	3kla	9	1.65
SLFNTIAVL	A0201	5nmk	9	1.66
YLQPRTFLL	A0201	7p3d	9	1.67
QYNPIRTTF	A2402	7mja	9	1.69
SLLMWITQV	A0201	2bnq	9	1.7
ALGIGILTV	A0201	2gtz	9	1.7
RPMTFKGAL	B0702	5eo0	9	1.7
EEFGRAASF	B4402	3l3i	9	1.7
LLFGKPVYV	A0201	2git	9	1.7
LLYGFVNYV	A0201	3pwj	9	1.7
NLVPMGATV	A0201	3mrd	9	1.7
EEFGRAFSF	B4403	1n2r	9	1.7
AQDIYRASY	B1501	5txs	9	1.7
EEFGRAFSF	B4405	1syv	9	1.7
RRRWRRLTV	B2709	1uxw	9	1.71
LLWNGPMAV	A0201	5n6b	9	1.71
TYIKWPWWV	A2402	7ejm	9	1.71
RRRWRRLTL	B2709	3d18	9	1.74
ARTELYRSL	C0602	5w6a	9	1.74
ELRAREEAY	B1502	6vb1	9	1.75
LLLPRLPPL	A0201	7mj9	9	1.75
KPIVVLHGY	B3501	2cik	9	1.75
FPRPWLHGL	B8101	4u1s	9	1.76
ILAKFLHRL	A0201	4i4w	9	1.77
ILGKFLHRL	A0201	5meo	9	1.77
RPQVPLRPM	B4202	4u1n	9	1.77
ILGPPGSVY	B1501	1xr9	9	1.79
ILNAMIVKI	A0201	6opd	9	1.79
LPFDKSTIM	B3501	3lkp	9	1.8
ALWGFVPVL	A0201	1i7u	9	1.8
LSSPVTKSF	B5701	3vh8	9	1.8
GLLGSPVRA	A0201	3fqt	9	1.8
REFSKEPEL	B4002	5iek	9	1.8
EADPTGHSY	A0101	3bo8	9	1.8
LTVQVARVW	B5703	5vwd	9	1.8
HLASSGHSL	B1502	6uzm	9	1.8
EEAGRAFSF	B4402	3l3d	9	1.8
IMDQVPFSV	A0201	1tvh	9	1.8
LPFDRTTIM	B3501	3lko	9	1.8
SVYDFFVWL	A6802	4hx1	9	1.8
ITDQVPFSV	A0201	1tvb	9	1.8
LTVQVARVW	B5701	5vue	9	1.8
NLVPTVATV	A0201	3gsu	9	1.8
SHVAVENAL	B3901	4o2c	9	1.8
LPFDKTTIM	B3501	3lkq	9	1.8
NLVPMCATV	A0201	3mrc	9	1.8
LLFGYPVYV	A0201	1duz	9	1.8
IRAAPPPLF	B2709	3bp7	9	1.8
RRFRSPIRR	B2705	7cir	9	1.81
NLVPMVAAV	A0201	3gsw	9	1.81
SPIVPSFDM	B0702	5wmn	9	1.82
RRKWRRWHL	B2706	5deg	9	1.83
EEYLKAWTF	B4405	3kpq	9	1.84
IRAAPPPLF	B2705	3bp4	9	1.85
RPMTYKGAL	B0702	5eo1	9	1.85
GLKEGIPAL	A0201	5enw	9	1.85
GLLPELPAV	A0201	5fa3	9	1.86
VQQESSFVM	B1501	3c9n	9	1.87
ILAKFLHEL	A0201	5mer	9	1.88
MLWGYLQYV	A0201	3h7b	9	1.88
QYIKWPWYI	A2402	7ejl	9	1.89
YMFPNAPYL	A0201	3myj	9	1.89
CLGGLLTMV	A0201	3rew	9	1.9
VLRDDLLEA	A0201	3ft4	9	1.9
NLVPQVATV	A0201	3gsv	9	1.9
LPFEKSTVM	B3501	3lks	9	1.9
RQASLSISV	A0201	4nny	9	1.9
LALLTGVRW	B5701	6d2t	9	1.9
IPRRNVATL	B0702	7lfz	9	1.9
LTVQVARVY	B5701	5vuf	9	1.9
HLASSGHSY	B1501	6uzs	9	1.9
ILNAMITKI	A0201	6pte	9	1.9
AVGSYVYSV	A0201	7u21	9	1.9
GILEFVFTL	A0201	5hhp	9	1.9
IPLTEEAEL	B3501	6bj3	9	1.9
ALYNTAAAL	A0201	1t1z	9	1.9
ELRAREESY	B1502	6vb0	9	1.9
EEYLQAFTY	B4405	3kpp	9	1.9
NLVPAVATV	A0201	3mr9	9	1.93
SRRWRRWNR	B2705	3lv3	9	1.94
NLVPVVATV	A0201	3gsr	9	1.95
LLLPLLPPL	A0201	7mj6	9	1.95
ALHGGWTTK	A0301	7l1c	9	1.96
EEYLQAFTY	B4402	3kpl	9	1.96
YLEPGPVTA	A0201	5eu3	9	1.97
SPKLHFYYL	B0702	7lgt	9	1.97
GADGVGKSL	C0501	7su9	9	1.99
KVAELVHFL	A0201	3v5d	9	2
LSSPVTKSW	B5703	5vvp	9	2
AIFQSSMTK	A0301	3rl1	9	2
CTELKLNDY	A0101	4nqx	9	2
TVAASGHSY	B1501	6vb3	9	2
SLYNVVATL	A0201	1t1y	9	2
LTVQVARVW	B5801	5vwj	9	2
RMFPNAPYL	A0201	3hpj	9	2
LSSPVTKSW	B5701	5vud	9	2
LPFERATVM	B3501	3lkr	9	2
YLQLRTFLL	A0201	7p3e	9	2
EEYLQAFTY	B4403	3kpn	9	2
ALWGFFPVL	A0201	1lp9	9	2
LPFERATIM	B3501	3lkn	9	2
YLEPGPVTV	A0201	5eu6	9	2.02
GILGLVFTL	A0201	5hhn	9	2.03
RPQVPLRPM	B8101	4u1l	9	2.06
HLASSGHSL	B1501	6uzp	9	2.08
RPQVPLRPM	B0702	4u1k	9	2.09
GIWGFVFTL	A0201	5hhq	9	2.1
TVRASGHSY	B1502	6vb7	9	2.1
GRFAAAIAK	B2705	1jge	9	2.1
SRYWAIRTR	B2705	2bst	9	2.1
QASQEVKNW	B5701	7r7x	9	2.1
ILKEPVHGV	A0201	2x4u	9	2.1
RRLPIFSRL	B2709	1w0w	9	2.1
EEFGAAFSF	B4402	3l3g	9	2.1
NLVPMVAVV	A0201	3gsx	9	2.1
LLWNGPMQV	A0201	6ssa	9	2.11
MYVKWPWYV	A2402	7ejn	9	2.11
NLVPSVATV	A0201	3gsq	9	2.12
YLAPGPVTA	A0201	5eu4	9	2.12
QASQDVKNW	B5801	5ind	9	2.13
ILNAMIAKI	A0201	6ptb	9	2.15
TYQWVLKNL	A2402	6xqa	9	2.16
FAPGFFPYL	A0201	1i7r	9	2.2
RRKWRRWHL	B2709	1of2	9	2.2
VVRPSVASK	A0301	7mle	9	2.2
SLYLTVATL	A0201	1t1x	9	2.2
KMDFLDMQL	A0201	3bhb	9	2.2
GLMWLSYFV	A0201	3i6g	9	2.2
LPPVVAKEI	B5101	1e27	9	2.2
TTAPSLSGK	A0301	6o9b	9	2.2
FLWGPRALV	A0201	1qew	9	2.2
YLKEPVHGV	A0201	1i1y	9	2.2
SLANTVATL	A0201	1s8d	9	2.2
LLWNGPIAV	A0201	6ss8	9	2.24
TPQDLNTML	B8101	7dzm	9	2.25
KQWLVWLFL	A0206	6ujo	9	2.25
ILAKFLHTL	A0201	5meq	9	2.27
RRLPIFSRL	B2705	1w0v	9	2.27
LLFGFPVYV	A0201	3qfj	9	2.29
KLTPLCVTL	A0201	2x4o	9	2.3
SLSKILDTV	A0201	6r2l	9	2.3
LEKARGSTY	B1501	1xr8	9	2.3
KLWAQCVQL	A0201	7lg3	9	2.3
RLQSLQTYV	A0201	7n1e	9	2.3
EEYLKAWTF	B4403	3kpo	9	2.3
GLCPLVAML	A0201	3mrf	9	2.3
RTFSPTYGL	A0201	6ewo	9	2.3
SPRWYFYYL	B0702	7lg0	9	2.3
KVAELVWFL	A0201	3v5k	9	2.31
SAEPVPLQL	C0501	5vgd	9	2.32
TVAASGHSY	B1502	6vb4	9	2.33
HLASSGHSY	B1502	6uzo	9	2.35
CTELKLSDY	A0101	4nqv	9	2.39
AIFQSSMTK	A6801	4hwz	9	2.4
EEAGAAFSF	B4402	3l3j	9	2.4
AIFQSSMTK	A1101	6id4	9	2.4
TVRASGHSY	B1501	6uzq	9	2.4
ESDPIVAQY	A0101	5bs0	9	2.4
EEPTVIKKY	B4403	1sys	9	2.4
ALWEIQQVV	A0201	7lg2	9	2.4
CINGVVWTV	A0201	3mrl	9	2.41
TTAPFLSGK	A0301	6o9c	9	2.45
LPPLDITPY	B3501	1a9e	9	2.5
QASQEVKNW	B5801	5im7	9	2.5
LLWAGPMAV	A0201	6ss7	9	2.5
MLIYSMWGK	A1101	4n8v	9	2.5
FLRGRAYGL	B0801	1mi5	9	2.5
RYRPGTVAL	C0702	6pag	9	2.5
SLLMWITQA	A0201	1s9x	9	2.5
LNPSVAATL	C0102	7duu	9	2.51
YLSPIASPL	A0201	5f9j	9	2.51
AMDSNTLEL	A0201	2x4s	9	2.55
KLIETYFSK	A0301	2xpg	9	2.6
EEFGAAASF	B4402	3l3k	9	2.6
TLTSCNTSV	A0201	1hhg	9	2.6
EVDPIGHLY	A0101	5brz	9	2.62
LLGWVFAQV	A0201	6z9w	9	2.7
QYDDAVYKL	C0401	1qqd	9	2.7
LLWNGPMHV	A0201	6ss9	9	2.7
ILGKFLHWL	A0201	5mep	9	2.71
ILAKFLHWL	A0201	4mnq	9	2.74
ARFNDLRFV	C0602	5w69	9	2.8
ALWGVFPVL	A0201	1i7t	9	2.8
LLFGYPVAV	A0201	1qsf	9	2.8
LLFGYPRYV	A0201	1qse	9	2.8
FLKEPVHGV	A0201	1i1f	9	2.8
LLFGYAVYV	A0201	1qrn	9	2.8
KIADYNYKL	A0201	7eu2	9	2.8
VYGFVRACL	A2402	2bck	9	2.8
ILDQVPFSV	A0201	6vmc	9	2.85
QATQEVKNW	B5801	5inc	9	2.88
NYNYLYRLF	A2402	7f4w	9	2.9
TYQWIIRNW	A2402	7jyw	9	2.9
SALEWIKNK	A1101	7s8r	9	2.95
GAVDPLLAL	C0304	1efx	9	3
IPSINVHHY	B3501	4qrr	9	3
RLSSPLHFV	A0201	6ewc	9	3.2
YVLDHLIVV	A0201	6nca	9	3.3
